# Assessing the Evolutionary Trajectory of Arbuscular Mycorrhizal Conserved Genes in Seagrasses and Aquatic Close Relatives

**DOI:** 10.1101/2025.01.23.634575

**Authors:** Cassandra L. Ettinger, Jennifer Arroyo, Jason E. Stajich

**Author notes:** **Corresponding Author:** Cassandra L. Ettinger.

## Abstract

Arbuscular mycorrhizal fungi (AMF) form beneficial associations with plants, and are thought to have been critical to the adaptation of the ancestor of terrestrial plants during the transition onto land. However, the ability of AMF to associate with aquatic plants is unclear. To address this, we used 65 publicly available genomes and transcriptomes (25 freshwater, 23 terrestrial and 17 marine plants) to interrogate the genomic potential to form AMF associations in aquatic plant lineages in the order Alismatales. We explored the presence or absence of homologs of 45 genes, with a a special focus on six critical genes including three that co-evolved with AMF associations (*RAD1, STR1, STR2*) and three necessary for intracellular symbiosis (*SymRK, CCaMK/DMI3, CYCLOPS/IDP3*). Our results indicate a pattern likely consistent with independent gene losses (or extreme divergence) of symbiosis genes across aquatic lineages suggesting a possible inability to form AMF associations. However, some of these conserved genes (i.e., *CCaMK/DMI3*) are purported to function in other types of fungal symbioses, such as ectomycorrhizal symbiosis, and were observed here in a subset of aquatic lineages, including seagrasses. Overall, our findings highlight the complex evolutionary trajectories of symbiosis-related genes in aquatic plants, suggesting that while AMF associations may have been lost in certain lineages, others have genes that may allow them to form alternative fungal symbioses which may still play an underappreciated role in their ecology.
