## Supplemental Tables 1 and 2 for "Assessing the Evolutionary Trajectory of Arbuscular Mycorrhizal Conserved Genes in Seagrasses and Aquatic Close Relatives"

### Sheet: TableS1
Species	Order	Family	Habitat	AMF Status (FungalRoot database)	Data Type	Annotated	BioProject	Accession	Data Citation
Alisma plantago-aquatica	Alismatales	Alismataceae	Freshwater	NM-AM	Genome	No	PRJEB70530	GCA_963693085.1	https://www.darwintreeoflife.org
Alisma plantago-aquatica	Alismatales	Alismataceae	Freshwater	NM-AM	Genome	No	PRJEB70531	GCA_963682035.1	https://www.darwintreeoflife.org
Amorphophallus konjac	Alismatales	Araceae	Terrestrial	AM	Genome	No	PRJNA734512	GCA_022559845.1	https://doi.org/10.1016/j.csbj.2022.02.009
Amorphophallus titanum	Alismatales	Araceae	Terrestrial	AM	Genome	No	PRJNA626018	GCA_024336825.1	https://doi.org/10.56179/001c.37841
Amphibolis antarctica	Alismatales	Cymodoceaceae	Marine	NM	Genome	No	PRJNA835502	GCA_024699675.1	https://doi.org/10.1101/2022.11.22.517588
Ananas comosus	Bromeliales	Bromeliaceae	Terrestrial	AM	Genome	Yes	PRJNA305080	GCF_001540865.1	https://doi.org/10.1038/ng.3435
Anthurium amnicola	Alismatales	Araceae	Terrestrial	AM	Transcriptome	Yes	PRJNA288827	GDJX01	https://doi.org/10.1038/s41598-017-00808-2
Anthurium andraeanum	Alismatales	Araceae	Terrestrial	AM	Transcriptome	No	PRJNA241042	GBKP01	https://doi.org/10.3389%2Ffpls.2015.00139
Aponogeton madagascariensis	Alismatales	Aponogetonaceae	Freshwater	NM-AM	Transcriptome	No	PRJNA591467	GJFM02	https://doi.org/10.1186%2Fs12870-021-03066-7
Apostasia shenzhenica	Asparagales	Orchidaceae	Terrestrial	NM	Genome	Yes	PRJNA310678	GCA_002786265.1	https://doi.org/10.1038/nature23897
Arabidopsis thaliana	Brassicales	Brassicaceae	Terrestrial	NM	Genome	Yes	PRJNA10719	GCF_000001735.4	https://doi.org/10.1093/nar/gkr1090
Brachypodium distachyon	Poales	Poaceae	Terrestrial	AM	Genome	Yes	PRJNA32607	GCF_000005505.3	https://doi.org/10.1038/nature08747
Colocasia esculenta	Alismatales	Araceae	Terrestrial	AM	Genome	Yes	PRJNA328799	GCA_009445465.1	https://www.ncbi.nlm.nih.gov/bioproject/348094
Colocasia esculenta	Alismatales	Araceae	Terrestrial	AM	Genome	No	PRJNA567267	GCA_013364625.1	https://doi.org/10.1534/g3.120.401367
Colocasia esculenta	Alismatales	Araceae	Terrestrial	AM	Genome	No	PRJNA587719	GCA_014218235.1	https://doi.org/10.1111/1755-0998.13239
Cryptocoryne crispatula var. balansae	Alismatales	Araceae	Freshwater	NM-AM	Genome	No	PRJNA1049781	GCA_036172225.1	https://doi.org/10.1093/dnares/dsae003
Cymodocea nodosa	Alismatales	Cymodoceaceae	Marine	NM	Transcriptome	No	PRJEB12372	HADH01	https://doi.org/10.1111/mec.14204
Cymodocea nodosa	Alismatales	Cymodoceaceae	Marine	NM	Genome	No	PRJNA1068132	GCA_036874025.1	https://doi.org/10.1038/s41477-023-01608-5
Cymodocea nodosa	Alismatales	Cymodoceaceae	Marine	NM	Genome	No	PRJNA1068133	GCA_036874045.1	https://doi.org/10.1038/s41477-023-01608-5
Cymodocea nodosa	Alismatales	Cymodoceaceae	Marine	NM	Transcriptome	No	PRJNA275569	GEMM01	https://doi.org/10.1016/j.margen.2017.03.005
Dendrobium catenatum	Asparagales	Orchidaceae	Terrestrial	NM	Genome	Yes	PRJNA262478	GCF_001605985.2	https://doi.org/10.1038/nature23897
Elodea nuttallii	Alismatales	Hydrocharitaceae	Freshwater	NM-AM	Transcriptome	No	PRJNA188156	GAFQ01	https://doi.org/10.1021/es401082h
Elodea nuttallii	Alismatales	Hydrocharitaceae	Freshwater	NM-AM	Transcriptome	No	PRJNA245505	GBEN01	https://doi.org/10.1021/es401082h
Hordeum vulgare subsp. vulgare	Poales	Poaceae	Terrestrial	AM	Genome	Yes	PRJEB40589	GCF_904849725.1	https://doi.org/10.1038/nature22043
Lemna minuta	Alismatales	Araceae	Freshwater	NM	Genome	No	PRJNA725879	GCA_024174645.1	https://doi.org/10.1093/plphys/kiab564
Medicago truncatula	Fabales	Fabaceae	Terrestrial	AM	Genome	Yes	PRJNA10791	GCA_000219495.2	https://doi.org/10.1038/s41477-018-0286-7
Musa acuminata subsp. malaccensis	Zingiberales	Zingiberaceae	Terrestrial	AM	Genome	Yes	PRJEA82777	GCF_000313855.2	https://doi.org/10.1093/database/bat035
Nelumbo nucifera	Proteales	Nelumbonaceae	Freshwater	NM	Genome	Yes	PRJNA168000	GCF_000365185.1	https://doi.org/10.1186/gb-2013-14-5-r41
Oryza sativa Japonica Group	Poales	Poaceae	Terrestrial	AM	Genome	Yes	PRJDB1747	GCF_001433935.1	https://doi.org/10.1093/nar/gkl976
Ottelia alismoides	Alismatales	Hydrocharitaceae	Freshwater	NM-AM	Genome	No	PRJNA1073857	GCA_037367405.1	https://doi.org/10.1186/s12863-024-01230-0
Phalaenopsis equestris	Asparagales	Orchidaceae	Terrestrial	NM	Genome	Yes	PRJNA192198	GCF_001263595.1	https://doi.org/10.1038/nature23897
Phaseolus vulgaris	Fabales	Fabaceae	Terrestrial	AM	Genome	Yes	PRJNA41439	GCF_000499845.1	https://doi.org/10.1038/ng.3008
Posidonia australis	Alismatales	Posidoniaceae	Marine	NM	Genome	No	PRJNA835502	GCA_024699735.1	https://doi.org/10.1101/2022.11.22.517588
Posidonia oceanica	Alismatales	Posidoniaceae	Marine	NM	Genome	No	PRJNA1068136	GCA_037176725.1	https://doi.org/10.1038/s41477-023-01608-5
Posidonia oceanica	Alismatales	Posidoniaceae	Marine	NM	Genome	No	PRJNA1068140	GCA_037176745.1	https://doi.org/10.1038/s41477-023-01608-5
Posidonia oceanica	Alismatales	Posidoniaceae	Marine	NM	Transcriptome	No	PRJNA315106	GEMD01	https://doi.org/10.1038/sdata.2016.115
Posidonia oceanica	Alismatales	Posidoniaceae	Marine	NM	Transcriptome	No	PRJNA375717	GFJT01	https://doi.org/10.1016/j.margen.2017.05.006
Posidonia oceanica	Alismatales	Posidoniaceae	Marine	NM	Transcriptome	No	PRJNA428318	GGFN01	https://doi.org/10.1016/j.margen.2017.05.006
Sagittaria trifolia	Alismatales	Alismataceae	Freshwater	NM-AM	Transcriptome	No	PRJNA819828	GJWL01	https://doi.org/10.7717%2Fpeerj.14268
Setaria italica	Poales	Poaceae	Terrestrial	AM	Genome	Yes	PRJNA32913	GCF_000263155.2	https://doi.org/10.1038/nbt.2196
Sorghum bicolor	Poales	Poaceae	Terrestrial	AM	Genome	Yes	PRJNA13876	GCF_000003195.3	https://doi.org/10.1111/tpj.13781
Spirodela intermedia	Alismatales	Araceae	Freshwater	NM-AM	Genome	Yes	PRJEB35514	GCA_902703425.1	https://doi.org/10.1038%2Fs41598-020-75728-9
Spirodela intermedia	Alismatales	Araceae	Freshwater	NM-AM	Genome	Yes	PRJEB35634	GCA_902729315.2	https://doi.org/10.1038%2Fs41598-020-75728-9
Spirodela polyrhiza	Alismatales	Araceae	Freshwater	NM-AM	Genome	No	PRJEB27612	GCA_900492545.1	https://doi.org/10.1111/tpj.14049
Spirodela polyrhiza	Alismatales	Araceae	Freshwater	NM-AM	Genome	No	PRJEB28272	GCA_900536055.1	https://doi.org/10.1111/tpj.13400
Spirodela polyrhiza	Alismatales	Araceae	Freshwater	NM-AM	Genome	No	PRJNA205940	GCA_000504445.1	https://doi.org/10.1038/ncomms4311
Spirodela polyrhiza	Alismatales	Araceae	Freshwater	NM-AM	Genome	No	PRJNA308109	GCA_001981405.1	https://doi.org/10.1111/tpj.13400
Spirodela polyrhiza	Alismatales	Araceae	Freshwater	NM-AM	Genome	No	PRJNA520740	GCA_008360905.1	https://doi.org/10.1073/pnas.1910401116
Spirodela polyrhiza	Alismatales	Araceae	Freshwater	NM-AM	Genome	No	PRJNA611786	GCA_013350415.1	https://www.ncbi.nlm.nih.gov/bioproject/?term=PRJNA611786
Spirodela polyrhiza	Alismatales	Araceae	Freshwater	NM-AM	Genome	No	PRJNA858442	GCA_024713555.1	https://doi.org/10.1038/s41597-023-02516-1
Thalassia testudinum	Alismatales	Hydrocharitaceae	Marine	NM-AM	Genome	No	PRJNA1068071	GCA_037157565.1	https://doi.org/10.1038/s41477-023-01608-5
Thalassia testudinum	Alismatales	Hydrocharitaceae	Marine	NM-AM	Genome	No	PRJNA1068072	GCA_037157585.1	https://doi.org/10.1038/s41477-023-01608-5
Theobroma cacao	Malvales	Malvaceae	Terrestrial	AM	Genome	Yes	PRJEB14326	GCF_000208745.1	https://doi.org/10.1186/gb-2013-14-6-r53
Triglochin maritima	Alismatales	Juncaginaceae	Freshwater	NM	Genome	No	PRJEB70548	GCA_963682175.1	https://www.darwintreeoflife.org
Triglochin maritima	Alismatales	Juncaginaceae	Freshwater	NM	Genome	No	PRJEB70549	GCA_963682065.1	https://www.darwintreeoflife.org
Wolffia australiana	Alismatales	Araceae	Freshwater	AM	Genome	No	PRJNA611905	GCA_019775775.1	https://doi.org/10.1038/s42003-021-02422-5
Wolffia australiana	Alismatales	Araceae	Freshwater	AM	Genome	No	PRJNA615235	GCA_013350325.1	https://doi.org/10.1101/gr.266429.120
Wolffia australiana	Alismatales	Araceae	Freshwater	AM	Genome	No	PRJNA615235	GCA_013350365.1	https://doi.org/10.1101/gr.266429.120
Wolffia australiana	Alismatales	Araceae	Freshwater	AM	Genome	No	PRJNA808652	GCA_029677425.1	https://doi.org/10.1093/pnasnexus/pgad141
Zantedeschia hybrid cultivar	Alismatales	Araceae	Terrestrial	NM-AM	Genome	No	PRJNA957065	GCA_030544215.1	https://doi.org/10.1111/nph.18941
Zea mays	Poales	Poaceae	Terrestrial	AM	Genome	Yes	PRJEB32225	GCF_902167145.1	https://doi.org/10.1105/tpc.16.00353
Zostera capensis	Alismatales	Zosteraceae	Marine	NM	Transcriptome	No	PRJNA835347	GJZM01	https://doi.org/10.1016/j.margen.2022.100984
Zostera marina	Alismatales	Zosteraceae	Marine	NM	Genome	Yes	JGI	JGI	https://doi.org/10.12688%2Ff1000research.38156.1
Zostera nigricaulis	Alismatales	Zosteraceae	Marine	NM	Genome	No	PRJNA562570	GCA_009812395.1	https://www.ncbi.nlm.nih.gov/bioproject/?term=PRJNA562570
Zostera noltei	Alismatales	Zosteraceae	Marine	NM	Transcriptome	No	PRJNA295550	HACV01	https://doi.org/10.1016/j.margen.2011.04.003

### Sheet: TableS2
Gene	Gene code in M. truncatula v.4	Protein Sequence
ABCB12	Medtr8g022270	MADSSFEIDNPRRHYPTPVSYQSISGSSSFINSASRSNATPRTRRTRRNRIPSTPFASDDDRSWQGEVSWKFEPTGLREHSTNFGSVLSPWPTNSTSDRSRVFRQSANDYYLSRIGGFRNLTNSSNDHSSYGRVELKSHVARATNDHSYFDQYSGFSKLGIIKEGVNSGNRHINKKASPLAEEDELSGIDYSISDEHVKHDHGHGVPSYGRKSPSQIYGGGGGYSHYESKMASGYDDDEGDEDMDEDDVVGPPKNVGLFSLFRYTRNWDWLLVFIGCIGALINGGSLPWYSYLFGNLVNKLSREAKNDKDQMLKDVEQICIFMTGLAAVVVVGAYMEITCWRLVGERSAQRIRTEYLRAILRQDISFFDTDINTGDIMHGIASDVAQIQEVMGEKMAHF…
ABCB20	Medtr3g093430	MADITEEENGHDDDEMKKNVVRALPFFKLLSYADYVDWILMGLGTLGSIVHGMALPVGYLLLGKALNAFGNNINNIDAMVPALKKVVPFVWYMAIATFPAGVLEIGCWMYASERQLSRLRLAYLKAVLSQEIGAFDTELTSGKVITGISKHMSVIQDAIGEKLGHFTSSCATFFAGMVIATIACWEVALLCLVVVPLILLIGATYTKKMNRISTTKLFYHSEATSMIEQTISQIKTVYAFVGEGLAVKSFTENMDKQYVVSKGEALVKGVGTGMFQTVSFCSWSLIIWVGAVVVRAGRAQGGDIITAVMSILFGAISITYAAPDMQIFNQAKAAGYEVFQVIQRKPLIHNESKGKMPNKIDGSIELRNVYFSYPSRSEKPILQGLSLSIPAGKTVALVG…
CASTOR	Medtr7g117580	MSLNPEISGGRDWLFPSPSASSSKHGRRRFFSNSNCPPPVIRRRRYVRNPTPQIPAAENVKKKKKEINLICLPQFRFQFVLVTLTIAFLLLLLLLQNTHLQTQVNKLQTEVFGLNLRLHSCNHTFNVTPSRPNYSSRNLSLIFSFTLLLIPLIIFNYIHYVSKSADNNTTEQQVSLNKQIAYRLDVFLSVYPYAKPFVLLFSTLLLIFIGGFALFGVTSDDLLHCLWLSWTYVADSGNHATSQGVGPRLVALSISFGGMLVFAMMLGLVSDGISDKFDSLRKGKSEVVEKNHTLILGWSDKLGSLLNQLSIANESLGGGTVVVMAERDKEEMELDIARMEFEFKGTSVICRSGSPLILADLRKVSVSKARAIIVLAEDGNADQSDARALRTVLSLTGVK…
CCaMK (DMI3)	Medtr8g043970	MGYGTRKLSDEYEVSEILGRGGFSVVRKGTKKSSIEEEKSQSQVAIKTLRRLGASNNPSGLPRKKDIGEKSTIGFPTMRQVSVSDTLLTNEILVMRRIVENVSPHPNVIDLYDVYEDTNGVHLVLELCSGGELFDRIVAQDKYSETEAATVVHQIASGLEAVHRANIVHRDLKPENCLFLDVRKDSPLKIMDFGLSSVEEFTDPVVGLFGSIDYVSPEALSQGKITTKSDMWSLGVILYILLSGYPPFIAQNNRQKQQMIMNGNFSFYEKTWKGISQPAKNLISSLLTVDPSKRPSALELLSDPWVKGEKAKDVQMDPEIVSRLQSFNARRKLRAAAIASVWSSTIFLRTKKLKSLVGSYDLKEEEIENLRMHFKKICADRDNATLSEFEEVLKAMNML…
CCD	Medtr3g110195	MYKAMAISYNNNAFIVNCGIQKGSRHYNNIPLFSIFKSNTRPTLPEVSLQIDIPKTMKNTVAKLIDVFVDSFFEFIDKPLLPSKSNFAPVEELEEAIVVTCIHGRIPNDFPEGVYIRNGPNPLFGGLKSTNSIFGRSSHIWVEGEGMLHALYFKKSNHGSWTVLYNNKHVETETYKLEKQRNKPLFLPAIEGNSLAILSAYLFNWLRSGKVNKYISNTNVFEHSGKFYSVAESHMPQEIDIFSLKTLNNWELSAAWNRPFTSHPKKAPITGELVTLGVEPIKPFAVVGIISADGKKLVHKVDIKLNRCSLCHDIGVTQRYNVIMDFPLTIDLNRLLRGGQLIKYDRKEYARIGVMPRYGNANSIKWFEVEPNCTFHIINSFEDGDEVVVRGCRSLDSLI…
CCD7	Medtr7g045370	MQAKPIPNPSSYKIPPLIRPPPVHQASLPQTITKPKPISTPIPNTDVVVPDRVLQPVQPFIEHDDPVVASWDYNFLFMSQRSETTQPIKLHVLEGAIPTDFPSGAYYLTGPGIFKDDHGSTVHPLDGHGYLRAFTFDNATNEVKYMAKYIKTEAQVEEYDRKTGSWRFTHRGPFSVLKGGKKIGNTKVMKNVANTSVLMWGKKLLCMWEGGNPYEIESGTLDTIGKFNMVDGCDMDDHNVNHGGDVWEVAATLLKPILYGIFKMPPKRLLSHYKVDSSRSRLLTVSCNAEDMLLPRSSFTFTEYDNNFKLVEKQEFKIPDHLMIHDWAFTDTHYIVFANRIKLDVLGSMGAVCGASPMISALTVNPSKSTSPIYLLPRFPNKPESKKRDWRKPLEVPSQ…
CCD8	Medtr3g109610	MAFTASPAIIRNPISKQNMVVCDMLDNTCRKKFSFRNKGIYKGQHNLRDHLTVTNVVSPSRVIAPPPPPEKRSETTGDHQHHVAWTSIPQERWEGELLVQGHIPLWLKGTYIRNGPGMWNIGDYNFRHLFDGYATLVGLHFEDGRLVAGHRQVESQAYQAAKKNQKICYREFSEVPKAENFLAYVGELANLFSGSSLTDNANTGVVKLGDGRVVCLTETQKGSIVIDPDTLETIGKFDYSDSLGGLIHSAHPIVTDNEFLTLIPDLVKPGYLVARMEPGSNERKVIGRVDCRGGTSPGWVHSFPVTEHYVIVPEMPLRYCAQNLLRAEPTPLYKFQWHPESKAFMHVMCKTSGKIVASVEVPLFVTFHFINAYEEEDEDGRVTAVIADCCEHNSNTDIL…
CYCLOPS (IPD3)	Medtr5g026850	MEGRGFSGLYKNSSEELFLKTVMESPIGMPVPTMEMLGFKTVSQSFRTDSEELFKRWLTNDQEGYNSSSMGLNSRLSKRISTEIANMSNQQHIGVASEGRNNDKSCLQNNFLANDVSSDFNFPIRDPVDRELQSSNLFLAKAWFITDQRMTRSRSSELRYHYHTLRRYTEMQNSQAPQGLDSMFMVPEHDTNTIKEELANFNGFDYLSMCELPSQKGTFMSPSNSSSSTFNTHQLVDVDKVSSCVSMLKGTLQRKKLECQVEKEAAEDGLNEIFCIREPLFQSAFNEEESWNQQKLVNVQGDFTDQVNDPGVMQTLEGTTNFVLDGFANQTNQIQGRTASGEPSQSESSAAAPVISSGLDACEGPSNSNQTLGDSSWKQVGESTQNKVRGVREQIMDNL…
CYTB561	Medtr1g033360	MPRSFQIRATSVTIFAHLLFIAITTLMLVWLLHFRGGVAFNSSNKIKIFNLHPLLMVIGFILVGGEAIITYKSIPGKRSSAKVVHLLLHVIALASGILGIIAVFKSKKEADLPNMFTLHSWLGIAAISAYGLQYIVAFFAYFFPGAESSAKATFLPWHKFIGMVIFFLAVGTAETGLVEYSRFLDLFRNQESLIVNFTGLLLFLFAVFVSLSVILPRNY
D27	Medtr1g471050	MDSKMIAHNMSLTPTLAQWKKLRLKPKHTFVVGVLARPTDDISEETLRKTNVYKDNWFDKLAINHLSKSVQAATGISNNKSGFDSLVEAATVASQKFNTTQQQGIILDALDRAFPKPILSVIRRVMPPSKLAREYFAVFTTIFFAWLLGPSEVRESEINGRREKNIVHIKKCRFLEETNCVGMCINLCKMPSQLFIKDSFGMPVNMVPNFDDMSCEMIFGQEPPASTDDPALKQPCYKLCKAKKNHATQCLS
DHY	Medtr4g097510	MSEQKIVLVTGCAKGGIGYEYCKAFAEKNCRVIASDISSRIKDMSDFESDNNIETLELDVSSDQSATSAVDTIISKYGRIDILVNNAGIGSTGPLAELPLDTIRKTLEINTLGQLRMVQQVVPHMALKKSGTIVNVGSVVGNISTPWAGSYCASKSAIHAMSNSLRLELKPFGINVVLVMPGSIRSNLGKANLEKLSDYDWKLYKDFKEAISERARASQGGKATDGRVFARHVVNKILANKPPKQIIFGHLTGLFALLSWSPLWVRDMFFSSRFGLDRKV
DMI1	Medtr2g005870	MAKSNEESSNLNVMNKPPLKKTKTLPSLNLRVSVTPPNPNDNNGIGGTSTTKTDFSEQQWNYPSFLGIGSTSRKRRQPPPPPSKPPVNLIPPHPRPLSVNDHNKTTSSLLPQPSSSSITKQQQQHSTSSPIFYLLVICCIILVPYSAYLQYKLAKLKDMKLQLCGQIDFCSRNGKTSIQEEVDDDDNADSRTIALYIVLFTLILPFVLYKYLDYLPQIINFLRRTESNKEDVPLKKRVAYMVDVFFSIYPYAKLLALLCATLFLIAFGGLALYAVTGGSMAEALWHSWTYVADAGNHAETEGTGQRIVSVSISAGGMLIFAMMLGLVSDAISEKVDSLRKGKSEVIERNHVLILGWSDKLGSLLKQLAIANKSVGGGVIVVLAEKEKEEMEMDIAKLEF…
DnaJ	Medtr2g008520	MDVLLSLNSGLISISKPYQHHILPLSSRQPRMQFSVSCRATKNVPIHNELNDDGNLYKILCLSPKSATMDDIKRAYRTMALQYHPDVCHDRLKKEESTKMFVQLNAAYETLSNPKLKEEYDFELSLGLRRSRLMEQMVELNRRSHTRMAAGSSSSWGSRMRAKNNITKDDHTN
EPP1	Medtr1g017910	MALLMVPQTSDSQDATITKLESAYSDLESLLRSSKQMEQNIETMETRFDLLHGSITTASRRVHPLQSLSMSRKALDTRINRAISPALALLETFKLAESLQNNLLNLSSKLSTEKTHQKRLSKLLDYMDCVDQLNEAINSISEVVEPVIMRLQEVVEFISRTKAADQYRTQRLREALITLKALYETEVDEMRFEGLLDQALLHMQDEFEVLLLKLKHRKLGDMSHMQNGGEDCDDHFEVSFELGSELEIEVLRRISNTLAANDCLDICIDIYVKVRYKRAAKALMKLNPDYLRTYTPEGIDEMEWENLETSITLWTQHFEVATKKVLLSEKKLCESVLGEIIDGLIHPECFVKISDKIMAVFFRFGEGVARSNKEPQKLFKLLDMFESLEKLKPYVLEIF…
EXO70	Medtr1g109110	MAVTNFTCSASSFLVRCCSMKDNHHDQLNSNNSIRMNGSYRSPIKVESLSQTAEAAPTTLVENGLRQNIPTKKQLVDPHRQGLIVEGGVGYRQTVVIRSYEETALNHVWMSGLLSDGFGATHGMMRNDLIWVVSRMQVLIDYYPIWGEVLEIDTWVGASGKNGMRRDWLIRSQATGHIFARATSTWVMMNSKTRRLSKMPEEVRDELTPWFIEKQAIKEDAPEKIIKLNKEAKYMNSNLKPKRSDLDMNQHVNNVKYLRWMLETIPDQILESHQLSGITLEYRRECGSSDIVQSLCEPEEDEIVLNGMVEPDYCTNLLNGLSFVKSDIINGGGVLSYLEQRPIRYTHLLQAKGEKQNEEIVRGKTTWKRKFTTCPFST
FatM	Medtr1g069725	MIHPHMHETWDYTIITNDLLLPPPIQTNPYPKQLTENHSLNLGGQNNEVSDWVEHFTKHFVEDHLPQNTSDNNSYNNLQQIQTNTSDLIQNHNSNSGYECDQGLNLITLLMECAVAISVENHGEAHRMLLELTQLASPYKTSCAERVVAYFAKAMISRVMNTWLGACSPLIDHRTIHSSLQVFNNISPFIKFSHFTSNQAILEAVNRCNSIHIIDLDIMQGLQWPAFFHILATRMEGRPSVRMTGMGASMELLVETGKNLSNFARRLGLCLEFYPIACKFGEVVDVSMLQIRPNEALAVHWLQHSLYDSTGPDWKTLRLLEELEPKIITLVEQDVNIGGSFLDRFVGSLHYYSTLFDSLGSYLHSDDSNRNIVEHGLLSKEINNILAIGGPKRSGEEKF…
GRAS	Medtr1g062970	MDNEAKRMEEGINSPHNEYGHTTKLETNGGGDTIENERDIRTTLEGESVQQVPKEQEIKHKKSRVATLDAFRGLTIVLMILVDDGGGAYPRIDHSPWNGCTLADFVMPFFLFIVGVAIALALKRIPKVKVAVKKIIFRTLKLLFWGLLLQGGYSHAPDDLSYGVDMKFIRWCGILQRIALVYCIVALIETFTTKLRPTTLSPGYLSIFTSYRWQWLGGFVAFVIYMVTTFSLYVPDWSFVDYNSSKLKRYTVVCGIRGHLGPACNAVGYVDRQMWGVNHLYSQPVWSRLKACTFSSPADGPLRKDAPTWCRAPFEPEGFLSSISAILSGTIGIHYGHVLIHFKGHSERLKQWLSMGVVLFILGIILHFTNAIPINKQLYSISYVCFTSGAAGIVFSVFY…
HEP	Medtr3g099200	MGTNSQEHEISEAGSEVTYPEIVENEVKDVKKGATHKIIAESCKSNSMVLKKGHAMIPAHIIAEAISTIREFDIRWSGPITPKEMEYVEQYVLAKYPEYSRLIEGDGNGIDMSTFIINEEPLDEKGKSPRGTPSPRDSSSYTFGSSLPESDRAKIQLEQSRLLDILNKKSSFTGSFISIPEIQAQNKVLKHYGLTDDEYLVLFTPSYKDAMMLVGESYPFIKGNYYMTILDQEEDFIKEFACFKESKVIPAPKTWLDLRIKGSQLSQNFRRRCKISPKGLFSYPADASGTMHWISEAHRNNWHVLLDASAYVVGKDRLHLALHRPDFVICSLDNNTHSSNTNSNPSRITCLLVRKESFDTSAASSQVVE
HYP2	Medtr3g467150	MGDHKKKTMEEKPKLEELYQGIPDESVNLTFQDLPNWNRNITISEGSAINTPTRNIPSPSLSPMSMSPTHDEFKKGFKVYSNHKYNQQNFRHRGVGVQSTPSKASEHSMGYDAMSGESLASGKGGAIRRRRQGIPHSKICTICNDYVYFFRTRCLVCGRVYCKQCVEIGMGELREGRKCIECLGLRFSQRYIERAGLLGCLSWRYPSTLKQSELKWAEKGPRRNGDKGYGHQSRPTTPTTPRSPLSIASSSEATYAMSAAYSPFSPHHRVPL
HYP3	Medtr4g104750	MAETLRREEPPPDLTDFMNDMFFGTVDTHQKTYDLTGGVGMNMDDDEEDDGFDDSTRSNSARLTQEWLQEARLVVASSPSRCESPGRLLGSPRFASPSKSSLPSSDRTDALSRTRSARRYRTAEGISDEILSKTAKHTRNKSDTFAQPSSDGDGSPATAVHKWFSNILKPNNNNNNNNNNSPSNTPPPSPDSLPPRQPHPRKSRFQSSPSPAPQPQGIQAPNYNSRRTFKPSALSEPLPENTSRRTPHSEDSLPLSPPRNLVESAHRRTISSSTCSWEKIAPVKNFVKEEEETTEEYSLNGFLKEQRNLFQRFSKGELHTNVEIKIVLSGHLNSTASMVAAICHAWLLGYRQKENDGGGKERTVVVPVMNVKRSDMCKLKQAAWLFHHAGLDATSLLFT…
HYP4	Medtr2g091215	MAEREGAVVKKGNDESLKTALSLLQEFELPEGLLPLADVIEIGYVKATGFIWIVQKKKVEHKFNLVSKLVSYDTEITGYISKKKIKKLKGVKAKELMLWPPVNEITVDEQPTGKIHFKSLAGITKTFPVEAFAAGQ
KinF	Medtr3g104900	MNTRNSPQIQKSLSRQSSKNSKAKQEPLSPFSGGCCRGFTSVKTVASTTSTLQQHQLQQRYESLEVKVADLEKEVQKQTELRVMYRKRMERTQDYLRYCLQIAQENGILEHIIHSKGELQHSPLSVYNVSSITNSPRIPTHSPKHQHHPNLEAIIDQAKINGWYINPTEIQLEDKIGQGTTAEIHRGTWRGFDVAVKCISPEFFRTNANGVEFFAQEVETLSKQRHRFVLNLMGACLDPPNHAWVVTEYLSTTLKEWLYGPGKRRRDRIVPLPPFKERLTRVIEIAQAMQYLHEQKPKIIHRDLKPSNIFMDFNLHVRVADFGHARFLGDGEMALTGETGTYVYMSPEVIRCEPYNEKCDVYSFGVILNEILTGKHPYIETEYGPAKIAMEVVEGKLRP…
KinG2	Medtr7g116650	MPFGECGGAKEDITKWGSGSDGFPTTLCCRNALTILSDAMASQVRNTKGQMFLSQEQWQSCNQSFHPQPGMSLSSCGFDNFYFGSSQCSNLSLLTVQGSQKYSDALNQCSHFDLSFDESCADCTSAILNLRDNLYDTMSNDTERAICGVAALVAVAFEQPNDPFLADKFLRCLPPPAVHNKKSSMKKLVLAMLVIAILALLIIAFLVKCVSKKKPVKKHVQLKQIATWSGLYWFTKTEIENAMNFENEKINLGRGSAGEVFRGVLPSGQVVAIKHLTKSNTSSSDSFTRELAGLSRLRHPNLVCLFGCCMEDGERYLVYEFCANGNLAQHLLRRDSHLTWEARVKILRECSFALKYLHHHIEGCVVHRDIKLTNILLTEKYEAKLSDFGLSRMMGMEES…
KinG1	Medtr6g007690	MDPCIKGILILIGAATVGAILISFITAYIIYLRFFRLASLQNKVTFGNLLKKISCPKISIKEVYAATNNLNEMNIIGKGTSGKVYKGTMKNNQQVAVKHIINDDGNIETFVREVTSLSHVKHQNLVSLLGCCVDGDECLLIYELCPNGSLSEWLFGKNKVLSWIKRLEIAIDSARGVWFLHTYEGGCIVHRDIKPTNILLGSNFEAKLSDFGLSKLIEIGETYASSEVRGTFGYVDPEYQSNHHVNSSGDVYSFGMVLLQILSGKRVINLKLKRPMSLSKMAKTFTRNGSITEFADPRLEGNYSEEAFDFTLQLALSCTSLDQQRPSMEQVVKTLEEALLISKGRKNFTKETLEDLSIPIGP
LIN	Medtr1g090320	MPMSGNFRFMMDQKDIVRFLTTTIDSFIQDRLINKEQRTQHKDQCAERLAAEDGNTDKETEVEYSDQAVLANLDWGIEALEEAINTYNMETKLARLDYAEKMLQVCAMLNPKQKTAGVPNSYLSAWAHLNLSYLWKLRNNIKSCIYHSLEMFIVDPFFSRIDFAPELWKNLFLPHMSSIVGWYSEERHKLMMEVLPESTDFSYTADFDKVFNESLVFSMRPNQLEKLQKLEQLYGESLDENTRLYAKYYNDCMNPDSTSSKKVVPMLPIAEPPMTPLHELSRSVPDFVKFGPILPKSSGFSMTTRRSNDGLNETTRENIASNSNHSKGEQSSLWAAKESIIEEIEDDLDSEHYDASVDSDKINIFSPEPKKNIKDEDVEPKVYRSNQKNQMNSPNISPM…
MCA8	Medtr7g100110	MGKGGENYGRKENTSSDNSDGEIFKAWSKDVRECEEHFKVSVKTGLSHDEVENRRKIYGFNELEKHDGQSIWKLVLEQFNDTLVRILLAAAIISFVLAWYDGDEGGEMEITAFVEPLVIFLILIVNAIVGVWQESNAEKALEALKEIQSEQASVIRNNEKIPSLPAKDLVPGDIVELKVGDKVPADMRVVELISSTLRLEQGSLTGESEAVNKTNKPVAEDADIQGKKCIVFAGTTVVNGHCFCLVTQTGMDTEIGKVHNQIHEASQSEEDTPLKKKLNEFGERLTMMIGLICILVWLINVKYFLTWDYVDDGWWPTNFKFSFEKCTYYFEIAVALAVAAIPEGLPAVITTCLALGTRKMAQKNALVRKLPSVETLGCTTVICSDKTGTLTTNQMAVSK…
NENA	Medtr6g072020	MAKELLSLDNGTTCSSWNYSSTRLATGSTDATFQIFDFKDPPSSSSNSLRSSFKSKVHEGNIVKIVWFPPEYGDAVACVSADGIVSLLEEIVEDSQPLQWKVRKTLGSSASKVLDVQFGISSTRLKMVAAYSDGHMRVFELLDPLELTNWQLQAEFQNVIESVSSFGKALCLSASITLNPQKGGSQESCFLVGFNSNTPELNSSKVWEFDQAHQRWLPVAELSLPEDKGDQVYAVAWAPNIGRPYEIIAVATHKGIGIWQLGLNPDHNGRLPVDRVAVLSGHEGAVWQMEWDMSGMTLATTGNDGMVRLWQSNLNGVWHQQAAFEPTS
NFP	Medtr5g019040	MSAFFLPSSSHALFLVLMLFFLTNISAQPLYISETNFTCPVDSPPSCETYVAYRAQSPNFLSLSNISDIFNLSPLRIAKASNIEAEDKKLIPDQLLLVPVTCGCTKNHSFANITYSIKQGDNFFILSITSYQNLTNYLEFKNFNPNLSPTLLPLDTKVSVPLFCKCPSKNQLNKGIKYLITYVWQDNDNVTLVSSKFGASQVEMLAENNHNFTASTNRSVLIPVTSLPKLDQPSSNGRKSSSQNLALIIGISLGSAFFILVLTLSLVYVYCLKMKRLNRSTSSSETADKLLSGVSGYVSKPTMYEIDAIMEGTTNLSDNCKIGESVYKANIDGRVLAVKKIKKDASEELKILQKVNHGNLVKLMGVSSDNDGNCFLVYEYAENGSLEEWLFSESSKTSN…
NSP2	Medtr3g072710	MDLMDMDAINDLHFSGHSSLTNTPTSDEDYGCTWNHWSPIVNWDTFTGAPDDFHHLMDTIIEDRTTVLEQLSPSITTTTTTTTTTDEEEEEMETTTTTTTTAIKTHEVGDDSKGLKLVHLLMAGAEALTGSTKNRDLARVILIRLKELVSQHANGSNMERLAAHFTEALHGLLEGAGGAHNNHHHHNNNKHYLTTNGPHDNQNDTLAAFQLLQDMSPYVKFGHFTANQAIIEAVAHERRVHVIDYDIMEGVQWASLIQSLASNNNGPHLRITALSRTGTGRRSIATVQETGRRLTSFAASLGQPFSFHHCRLDSDETFRPSALKLVRGEALVFNCMLNLPHLSYRAPESVASFLNGAKTLNPKLVTLVEEEVGSVIGGFVERFMDSLHHYSAVFDSLEA…
NUP133	Medtr5g097260	MFSTGPKKKKNNPRTPPTLSDSPVTPSPLRRTSFNDTAIPNRPPTGTPAPWTPRLSVLARVPQVNRNGKEDDNDPIKPVFVSEFPKVVCDEQATSLQRRVSFEDCGGYGGIDKSTSLAWIICGSKVFVWSYLSPASSMNCVVLEIPFNDVANYDTGSWLVSVVNCDSSSFGSNKAAKHVAVVLCNRKTRAVIYWPDIYSQSSNAPVTSLASSDELEAVGEKTPFKRQTRQSKQETDLTELNAFNSVIASVVPGYSLACIALACSSSGELWQFECSPTGIRRRKVYEIISHFPLKGGDLGKLVSNKGYPRSLTWRFPYHSSKESNRQFLVLTDCELQCFRVEFSSGMNISRLWSQEIVGTDAELGIKKDLAGQKGIWPLDVQVDDHGKVITILVATFCKD…
NUP85	Medtr1g006690	MSPNTVDNGTLIPFSGETNNDSLAIYPLHHTLTRPVSRLAISWSRGNSLRVSLFAEPSQTSDAGDGAKVIEVKLGGGDPEIDDADWRRIAYGSVAPFALLQSRRSAISNMSKSPSTYQLDWWEHVLQYSKEITSLLAGPKLGPSPIIDDPNEIVKKNEEPTCLKAAWELMEIFYVDKQSQAWLPERLVDWLADYDSLFTSTQETIHGKLVDFQNDLVNIQVIEDDPRYWEVMSSALSVGWLDIVVKMLRLHGSYQLDQLSNRELENGLVEAVAVLISKMPRLRPESAAGNLGECFKSKPDFIKAWEKWRSQITKLDCSPFWIQCDNQQTRVGLRNLLQVMLGNTESLCTASCYWVELYISHFLYIRPFMIGVESMYNLAQKCIQLKPPTGTHRLTGLLI…
pp2a	Medtr1g112940	MSSQKITQPPNQKTLHEFFVQEKPLFSIPSSPTSGNEEILSTVSYCTFVFTFTDPSESPAQRDSKRLQLSRLIAMMKSSKKPVHEKVLRPLVSMIKANLFRPLPPPTNPSAISEFLDEEDPISIFSPLWSHLQIVYEILLRLVNSTDTKILRNYMDHSFLLNLLTLFQSEDPRERESLKNVYHKIYSKFVCDRSAMRKSMTDVLLNYVFETEKHYGIADLLEIWGTIVNGFTVPLKEEHKLFLMRVLIPLHKTKGMQVYHRQLAYCISQFVQKEPMLGGVVVRGILRYWPVSNCQKEILLIGELEDLVENLDPDQYRKLALPICTQITKCINSWNSQVAERALYVWNNEQFYKMATTGTVEVLPVIVQGVEKNLKLHWSKSVRQLTESVKVVVEDIDPD…
PT4	Medtr1g028600	MGLEVLEALDSARTQWYHVTAIVIAGMGFFTDAYDLFCISTVSKLLGRLYYFDPSTNKPGKLPPSVNNVVTGVALVGTLSGQLVFGWLGDKLGRKKVYGVTLIIMVACAICSGLSFGSSAKSVMITLCFFRFWLGFGIGGDYPLSATIMSEYANKRTRGAFIAAVFAMQGVGIIFAGLVSMVFSGIFKAYYQAPRFNEDPILSTQPEGDLLWRLILMIGAVPAAMTYYWRMKMPETGRYTAIVEGNAKQAAADMARVLDIEIIAEQDKLAEFKAANDYPLWSSEFFNRHGRHLIGTMSCWFLLDIAFYSQNLTQKDIYPAMGLIRQDKEMNAIDEVFQTSRAMFVVALFGTFPGYWFTVFFIEKLGRFKIQLVGFFMMSFFMFVIGVKYEYLKDENKNL…
RAD1	Medtr4g104020	MSPALYASTFKCEVDENPSLMGSYYASLYPNLPILENSATSTWILNPFSDHETETIRDHKKLKRSTVTIPIWFANFSSHSNSFFNNINSNNNSVNSIPRLHFRDHIRTYKQRYFASEAVEEAAEDNFNYNNCEAEEDGSCADGMRLVQLLIACAEAVACRDKSHASVLLSELKSNALVFGSSFQRVASCFVQGLTERLTLIQPIGNNSAGSDTKSMMNIMDAASEEMEEAFKLVYENCPHIQFGHFVANSIILEAFEGESFLHVVDLGMSLGLPHGHQWRGLIQSLADRSSHRVRRLRITAIGLCIARIQVIGEELSIYAKNLGIHLEFSIVEKNLENLKPKDIKVNEKEVLVVNSILQLHCVVKESRGALNAVLQMIHGLSPKVLVMAEQDSGHNGPF…
RAM1	Medtr7g027190	MINSLCGSSNSLKEKCLQPNSSNQTNTHSKKNATNSCGDLEQINVLTPQSLNLPSLKFDLDGDVEVQSPDSSMWEAFFNDHLDNDFMISSPIRNINPNSPQASTYNNCNYNYAQGMQIQSLSGCSPPRFASQIGSLNSNNQQKGKGLSPLHRVFNSPNNQYMQHVENLSLPAIEEFLEDFQGDVDHFSSTKVSSECFDMETPISTILDSLTMQNSSSYGASVNEESTLLHGGNSSSQISQESDIYHQMGSMASASLSQALQQERYQEKHQKMQAQQQSLTVPIQIGIEQEQDSGLQLVHLLLACAEAVAKGEYMLARRYLHQLNRVVTPLGDSMQRVASCFTESLSARLAATLTTKSSSTKKLAPSSLSSSSSSSCLSTFPSNPMEVLKIYQIVYQACP…
RAM2	Medtr1g040500	MASSTFPTVNKCTSIGREKHTVVADMDGTLLIGRSSFPYFALIAFEVGGVLRLLIYLLASPIAAILYYFISESAGIQVLVFASMAGMKLSSIESVARAVLPKFYSSDLHPETWRVFSSCGKRCVLTANPRIMVEPFLKEFLGADMVLGTEIASYKGRATGLICKPGILVGDKKAQVLKKTFGDEKPDIGLGDRVTDAPFMALCKEGYIVPAKPKVTTVTSDKLPKPIIFHDGRLVQKPTPLMALLIILWIPIGFPLACLRIAAGSLLPMKFVYCAFKALGVRVIVKGTPPPPVETSKTNHQSGVLFICSHRTLLDPIFLSTALGRAIPAVTYSVSRLSEIISPIKTVRLSRDRATDAAMIKKLLQEGDLAICPEGTTCREPFLLRFSALFAELTDELVP…
RFCa	Medtr5g020810	MEKTQLDNLFPLTPSAVFSTKKGRSGYEPSDTETEWQDTPRHERGRKNNMTLSPEETKALYLRNKSPMTLHKRHPSRFEFEVPSSPSITGSVLNQPRRRHLSKSPYRPRVAHDNHYDVDGNDDDASLTNITGVNSRRNMSPLPRPDIGRTLSPYNRNREQRAPYNENRKASSGLLEMDRVGTKSNYKRAVTAPRLRDQQQTVQNTARTLKQREKSPFKTGLVKEREINEMIAEVKLSKNPTDDYSSALESTDSIQTGDLFFSRECNALQAKNSSMPKKVQQYEYFSPRQVITTINPITNPCESGKHGMNMNMPRNYSSNVLLSRTSAATSIRKGSGTGKPSANSSVKSDASTKTTESMRKFTSNRKKNQKDAWFACMMRTGNCRISRKSPERRPIDEAS…
RFCb	Medtr3g118160	MSSLQHRNFLEAPTRDGTSIIVMKCYWLNGRVRERKKERMKVPSPTRKQSVGDRHMISPTRHNMSRSARRRKNSGHWWLSSISWMKKEVDSYDMTHHTHLSSDSPYYKGLTDQSLAIPHEEYQEDDNNNISSSLRPILLSSSPHSSPYYKGLTDYSLVIDASWATPHPHPHHNSSLSCYHDSSPYYRGLIALPVPTSPSSLFSLNINFNTTPTTQPPTHDFVVFLSPEDQSLMVTEPEATLEEAMVLIHPDIQGKPLRVNNPSSSQATLEKMDDGSDDVEGGKPLRVNYESETIPEKTILCDDVVLLVEEHKRKPLRERVTSNSETVLSQQENADKTDLGMEEEMELVMIEQEKPLRESRASQVGNENVLINTETTGLKEELRDFWLGGQKTASEQTVS…
SEC	Medtr7g087500	MSFRRLRDSILEKILSPEEQQIKIAEVGRIIGPIADKFPAICSDASVLRFLKARNYNTIKAARMLRASIKWRLEFKPDKIRWDDVAQEALMGRIYRADYLDKQGRVVFVIKAGRQSTSATIVQIKYLVYCLENGIFNLSSTQEQMVWLIDFQGWSTSCISVKVTRDAAQVLQNHYPERLGLAVFYNPPKLFESFWTMVKPFLEPKTYRKVTFAYPDNQRSRTMMEELFDMDKLESCFGGKNTAGMNFEAYGQKMREDDKKMIDFIDSCCSTSEANEVLQSRNDSDNESSGSEAVYSNLDEDEETILKRSPYSEYEPMNEVHHEKNE
STR1	Medtr8g107450	MARLERDGTNKSLESLMDSHKPGGTTTNLNQLRTQKSIPGYGLEFTNLSYSIIKKQKKDGVWINKETYLLHDISGQAIKGEIMAIMGPSGAGKSTFLDALAGRIAKGSLQGSVRIDGKPVTTSYMKMVSSYVMQDDQLFPMLTVFETFMFAAEVRLPPSISRDEKKKRVHELLNKLGLQSATHTYIGDEGRRGVSGGERRRVSIGIEIIHKPSLLFLDEPTSGLDSTSAYSVVEKIKDIAQGGSIVLMTIHQPSFRIQMLLDKITILARGRLIYMGRPDALHTHLSGFGRPVPDGENNIEYLLDVITEYDQATVGLDPLVQYQHDGHKPDPAAMTPVPKPPRTPYRRNTPASKHMISLRSQGFTAGTPQPDSSQFGLDDDDNDDDENFDNSLERRSVQT…
STR2	Medtr5g030910	MKTQGLELETVIDIKHKPVSFTGGLEFESLTYTVTKKKKVDGKWSNEDVDLLHDITGYAPKGCITAVMGPSGAGKSTLLDGLAGRIASGSLKGKVSLDGNSVNASLIKRTSAYIMQEDRLFPMLTVYETLMFAADFRLGPLSAVDKRQRVEKLIEQLGLSSSRNTYIGDEGTRGVSGGERRRVSIGVDIIHGPSLLFLDEPTSGLDSTSALSVIEKLHDIARNGSTVILTIHQPSSRIQLLLDHLIILARGQLMFQGSLKDVGHHLNRMGRKIPKGENPIENLIDVIQEYDQCDFVGVEVLAEFARTGMKPPLLSDMEEIISYTNSIAPSPSPLHRGSKYEEKSQDFSYSSQISRRSLNDEFDHSIRSPYNNTPMSWSASNSAAFLKFTPSRLKNENKV…
SymRK (DMI2)	Medtr5g030920	MMELQVIRIFRLVVAFVLCLCIFIRSASSATKGFESIACCADSNYTDPKTTLTYTTDHIWFSDKRSCRQIPEILFSHRSNKNVRKFEIYEGKRCYNLPTVKDQVYLIRGIFPFDSLNSSFYVSIGVTELGELRSSRLEDLEIEGVFRATKDYIDFCLLKEDVNPFISQIELRPLPEEYLHGFGTSVLKLISRNNLGDTNDDIRFPDDQNDRIWKRKETSTPTSALPLSFNVSNVDLKDSVTPPLQVLQTALTHPERLEFVHDGLETDDYEYSVFLHFLELNGTVRAGQRVFDIYLNNEIKKEKFDVLAGGSKNSYTALNISANGSLNITLVKASGSEFGPLLNAYEILQARSWIEETNQKDLEVIQKMREELLLHNQENEALESWSGDPCMIFPWKGIT…
SYN	Medtr2g088700	MNDLLTDSFVSEANHGQPSRQGDIEMGLQDQRSSSDMGMEAFNKQIQDADKQIEKVSALLQKLKEANEESKAVTKASAMKAIKKRMEKDIDEVGKIAHGVKAKIEAINRENLNNRQKPGCEKGTGIDRARMNMTNSLTKKFRDLMTEFQTLRQRIQDEYREVVERRVITVTGTRPDDETIDHLIETGNSEQIFQQAILEAGRGQVVSTVEEIQERHDAVKEIEKKLLDLHQIYLDMAVLVEAQGEILDNIESQVNNAVDHVQRGTTALQSAKKLQKNSRKWMCIAIIILLIIVAIIVVGVLKPWKSS
TAU	Medtr0021s0370	MEFSCKEFKVGKCEGEKIVDGETLPLVLQPREANKSDLESLLLGLNKNKEWFEEMIIKNSAVLLRGFDVNKAEDFNDIVETFGWEDIRYVGPAPRTHIYKMIWTANEGPLSEFIYYHHEMVLIKEYPKKVILFCEIPPPEGGETPFVPSFRVTERMIEEFPEEVKEMEEKGLKYSFSAPSNSDRTSMRGRGWEDAFGTSDPKEAELRAKGLGMDVEWLPNGGLKTILGPRNLTKVFEGRKGRRMWFNTIVGMHGKEISSATMADGTEIPEHVVKRCGEIIEEESIQFKWEKGDVLFLDNYALLHGRRPSLPPRRVLVATTK
VAPYRIN	Medtr6g027840	MDRLIKLDPSNIVLIRVEEGQKCLGKITLNNVMYTMPVAFRIQPLIKTRYTIKPQSGIISPLASLVIEITYHPPQQQGSNNLPHSFPFSDDSFLLHSVLAPGAAIKEPSSMFDSVPSDWFTTKKKQVFIDSAIKVMFVGSQILTQLVEDGNSMDDIREVLEKSDPLWESVNSKDSQGQTLLHLAISKTRPDLVQLILEFKPDIEAINSVGSTPLEAASSSGESLIVELLLAHKANTEGSESSVFRPIHHASREGHMEILRLLLLKGARVDSLTKDGNTSLHLAVEEKRRDCARLLLANGARTDVRNMREGDTPLHIAAANGDENMVKLLLHKGATKYVRNKLGKTAFDVAAENGHSRLFDALRLGDNLCAAARKGEVRTIQKVLESGGVINGRDQNGWT…
